# Multi-location trials and population-based genotyping reveal high diversity and adaptation to breeding environments in a large collection of red clover

**DOI:** 10.1101/2022.12.19.520744

**Authors:** Michelle M. Nay, Christoph Grieder, Lea A. Frey, Helga Amdahl, Jasmina Radovic, Libor Jaluvka, Anna Palmé, Leif Skøt, Tom Ruttink, Roland Kölliker

## Abstract

Red clover (*Trifolium pratense* L.) is an outcrossing forage legume that has adapted to a wide range of climatic and growing conditions across Europe. Red clover is valued for its high yield potential and forage quality. The high amount of genetic diversity present in red clover provides an invaluable, but often poorly characterized resource to improve key traits such as yield, quality, and resistance to biotic and abiotic stresses. In this study, we examined the genetic and phenotypic diversity within a diverse set of 395 diploid red clover accessions via genome wide allele frequency fingerprinting and multi-location field trials across Europe. We found that the genetic structure of accessions mostly reflected their geographic origin and only few cases were detected, where breeders integrated foreign genetic resources into their local breeding pools. Phenotypic performance of accessions in the multi-location field trials revealed a very strong accession x location interaction. Notably, breeding material and cultivars generally performed well at the location where they were developed. Local adaptation was especially prominent in Nordic red clover accessions that showed a distinct adaptation to the growing conditions and cutting regime of the North. Our results confirmed that red clover cultivars were bred from regional ecotypes and show a narrow adaptation to regional conditions. Our study can serve as a valuable basis for identifying interesting material that express the desired characteristics and contribute to the adaptation of red clover to future climatic conditions.
