## Supplementary Table S1 for "Multi-location trials and population-based genotyping reveal high diversity and adaptation to breeding environments in a large collection of red clover"

### Sheet: Tabelle1
EUCLEG.ID	Accession Name	origin	Region	type	Breeding institute	Alternative accession name	CZE	CHE	NOR	GBR	SRB
EUC_TP_001	Dimanche	FRA	Central Europe	cultivar	INRA		x	x	x	x	x
EUC_TP_002	Discovery	FRA	Central Europe	cultivar	INRA		x	x	x	x	x
EUC_TP_003	Formica	CHE	Switzerland	cultivar	Agroscope		x	x	x	x	x
EUC_TP_004	Milvus	CHE	Switzerland	cultivar	Agroscope		x	x	x	x	x
EUC_TP_005	Pavo	CHE	Switzerland	cultivar	Agroscope		x	x	x	x	x
EUC_TP_006	S586 AberClaret	GBR	Central Europe	cultivar			x	x	x	x	x
EUC_TP_007	S592 AberChianti	GBR	Central Europe	cultivar			x	x	x	x	x
EUC_TP_008	Gandalf	NOR	Northern Europe	cultivar	Graminor	LøRk0389-2x	x	x	x	x	x
EUC_TP_009	Lea	NOR	Northern Europe	cultivar	Graminor	LøRk9309-2x	x	x	x	x	x
EUC_TP_010	K 17	SRB	Eastern Europe	cultivar			x	x	x	x	x
EUC_TP_011	K 38	SRB	Eastern Europe	cultivar			x	x	x	x	x
EUC_TP_012	SW Ares	SWE	Northern Europe	cultivar	Lantmännen ek för	Breeders ref: SW RK8902	x	x	x	x	x
EUC_TP_013	Cyllene	CZE	Eastern Europe	cultivar	DLF		x	x	x	x	x
EUC_TP_014	Himalia	CZE	Eastern Europe	cultivar	DLF		x	x	x	x	x
EUC_TP_015	Metis	CZE	Eastern Europe	cultivar	DLF		x	x	x	x	x
EUC_TP_016	SANGRIA	FRA	Central Europe	cultivar	RAGT 2n		x	x	x	x	x
EUC_TP_017	Saija	FIN	Northern Europe	cultivar	Boreal Plant Breeding Ltd.		x	x	x	x	x
EUC_TP_018	Global	BEL	Central Europe	cultivar	ILVO		x	x	x	x	x
EUC_TP_019	Merviot	BEL	Central Europe	cultivar	ILVO		x	x	x	x	x
EUC_TP_020	Bonus	CZE	Eastern Europe	cultivar	Selgen, a.s., Jankovcova 18, 170 37 Praha 7, ŠS Chlumec nad Cidlinou		x	x	x	x	x
EUC_TP_021	NGB1132	FIN	Northern Europe	landrace		VANHALA ME0401	x	x	x
EUC_TP_022	NGB1133	FIN	Northern Europe	landrace		HAILUOTO ME0101 "HAAPANIEMI"	x	x	x
EUC_TP_023	NGB1142	FIN	Northern Europe	landrace		KOTALAHTI ME0402	x	x	x		x
EUC_TP_024	NGB14322	FIN	Northern Europe	ecotype		ROUKOLAHTI HM0101	x	x	x
EUC_TP_025	NGB1730	DNK	Northern Europe	cultivar	DLF Trifolium A/S	ELBO PAJBJERG	x	x	x	x
EUC_TP_026	NGB2161	NOR	Northern Europe	landrace		EIDESMO	x	x	x
EUC_TP_027	NGB2391	SWE	Northern Europe	landrace		GÖKSHOLM	x	x	x	x
EUC_TP_028	NGB2392	SWE	Northern Europe	landrace		FRUGÅRDEN	x	x	x
EUC_TP_029	NGB2458	SWE	Northern Europe	landrace		HASSLE SÄBY	x	x	x
EUC_TP_030	NGB2461	SWE	Northern Europe	landrace		BJÖRNSNÄS	x	x	x	x
EUC_TP_031	NGB2487	SWE	Northern Europe	landrace		SIDENSJÖ	x	x	x
EUC_TP_032	NGB2490	SWE	Northern Europe	landrace		TUNA	x	x	x
EUC_TP_033	NGB2492	SWE	Northern Europe	landrace		BRUKTE	x	x	x	x
EUC_TP_034	NGB4089	SWE	Northern Europe	landrace		ULTUNA	x	x	x
EUC_TP_035	Grasslands Colenso	NZL	Oceania	cultivar	AgResearch	G21	x	x		x	x
EUC_TP_036	Sensation	NZL	Oceania	cultivar	AgResearch	G40	x	x		x	x
EUC_TP_037	Affoltern i.E._328	CHE	Switzerland	landrace		RHZ050088	x	x	x
EUC_TP_038	Affoltern i.E._6	CHE	Switzerland	landrace		RHZ050006	x	x		x
EUC_TP_039	Belpberg_225	CHE	Switzerland	landrace		RHZ050048	x	x		x
EUC_TP_040	Belpberg_226	CHE	Switzerland	landrace		RHZ050049	x	x		x
EUC_TP_041	Belpberg_229	CHE	Switzerland	landrace		RHZ050050	x	x		x
EUC_TP_042	Bern_78	CHE	Switzerland	landrace		RHZ050019	x	x
EUC_TP_043	Bowil_119	CHE	Switzerland	landrace		RHZ050023	x	x		x	x
EUC_TP_044	Bruetten_3	CHE	Switzerland	landrace		RHZ050003	x	x	x
EUC_TP_045	Bubikon_8	CHE	Switzerland	landrace		RHZ050008	x	x			x
EUC_TP_046	Burgistein_300	CHE	Switzerland	landrace		RHZ050074	x	x		x
EUC_TP_047	Columba	CHE	Switzerland	cultivar	Agroscope		x	x			x
EUC_TP_048	Corvus	CHE	Switzerland	cultivar	Agroscope		x	x	x	x
EUC_TP_049	Dafila	CHE	Switzerland	cultivar	Agroscope		x	x			x
EUC_TP_050	Frauenkappelen_86	CHE	Switzerland	landrace		RHZ050020	x	x		x
EUC_TP_051	Goldbach i.E._167	CHE	Switzerland	landrace		RHZ050039	x	x			x
EUC_TP_052	Huttwil_50	CHE	Switzerland	landrace		RHZ050011	x	x			x
EUC_TP_053	Huttwil_60	CHE	Switzerland	landrace		RHZ050014	x	x	x	x
EUC_TP_054	Koeniz_231	CHE	Switzerland	landrace		RHZ050051	x	x	x
EUC_TP_055	Koeniz_279	CHE	Switzerland	landrace		RHZ050067	x	x			x
EUC_TP_056	Krauchthal_176	CHE	Switzerland	landrace		RHZ050040	x	x		x	x
EUC_TP_057	Lanzenhaeusern_291	CHE	Switzerland	landrace		RHZ050071	x	x	x
EUC_TP_058	Lestris	CHE	Switzerland	cultivar	Agroscope		x	x	x
EUC_TP_059	Merula	CHE	Switzerland	cultivar	Agroscope		x	x			x
EUC_TP_060	Milonia	CHE	Switzerland	cultivar	Agroscope		x	x			x
EUC_TP_061	Monaco	CHE	Switzerland	cultivar	Agroscope		x	x			x
EUC_TP_062	Niederwangen_262	CHE	Switzerland	landrace		RHZ050061	x	x	x
EUC_TP_063	Niederwangen_75	CHE	Switzerland	landrace		RHZ050017	x	x		x
EUC_TP_064	Oberthal_121	CHE	Switzerland	landrace		RHZ050025	x	x			x
EUC_TP_065	Oberuzwil_280	CHE	Switzerland	landrace		RHZ050068	x	x			x
EUC_TP_066	Pastor	CHE	Switzerland	cultivar	Agroscope		x	x			x
EUC_TP_067	Riedbach_88	CHE	Switzerland	landrace		RHZ050021	x	x		x	x
EUC_TP_068	Rueegsau_160	CHE	Switzerland	landrace		RHZ050036	x	x		x
EUC_TP_069	Rueti_314	CHE	Switzerland	landrace		RHZ050079	x	x		x
EUC_TP_070	Schmidigen_336	CHE	Switzerland	landrace		RHZ050094	x	x			x
EUC_TP_071	Semperina	CHE	Switzerland	cultivar	Agroscope		x	x			x
EUC_TP_072	Signau_140	CHE	Switzerland	landrace		RHZ050031	x	x	x
EUC_TP_073	Sumiswald_189	CHE	Switzerland	landrace		RHZ050042	x	x		x	x
EUC_TP_074	Ueberstorf_294	CHE	Switzerland	landrace		RHZ050073	x	x		x
EUC_TP_075	Ueberstorf_346	CHE	Switzerland	landrace		RHZ050098	x	x			x
EUC_TP_076	Ufhusen_52	CHE	Switzerland	landrace		RHZ050012	x	x	x
EUC_TP_077	Uttigen_2	CHE	Switzerland	landrace		RHZ050002	x	x		x
EUC_TP_078	Wynigen_335	CHE	Switzerland	landrace		RHZ050093	x	x			x
EUC_TP_079	Zaeziwil_125	CHE	Switzerland	landrace		RHZ050027	x	x		x	x
EUC_TP_080	Zaeziwil_127	CHE	Switzerland	landrace		RHZ050028	x	x			x
EUC_TP_081	Aa 3100	GBR	Central Europe	landrace			x	x		x
EUC_TP_082	Aa 3148	GBR	Central Europe	landrace			x	x		x
EUC_TP_083	Aa 3149	GBR	Central Europe	landrace			x	x		x
EUC_TP_084	AA 32	GBR	Central Europe	breeding material			x	x		x	x
EUC_TP_085	Aa 3459	GBR	Central Europe	landrace			x	x		x
EUC_TP_086	Aa 4190	POL	Eastern Europe	ecotype			x	x		x
EUC_TP_087	Aa 4292	CZE	Eastern Europe	ecotype			x	x		x
EUC_TP_088	Aa 4298	SVK	Eastern Europe	ecotype			x	x		x
EUC_TP_089	Aa 4351	BGR	Eastern Europe	ecotype			x	x		x
EUC_TP_090	Aa 4379 Britta	SWE	Northern Europe	cultivar			x	x		x
EUC_TP_091	Aa 4390	PRT	Southern Europe	ecotype			x	x		x
EUC_TP_092	Aa 4400	GBR	Central Europe	ecotype			x	x		x
EUC_TP_093	Aa 4444	ITA	Southern Europe	ecotype			x	x		x
EUC_TP_094	Aa 4516	ESP	Southern Europe	ecotype			x	x		x
EUC_TP_095	Aa 4519	ESP	Southern Europe	ecotype			x	x		x
EUC_TP_097	Aa 4528	ESP	Southern Europe	ecotype			x	x		x
EUC_TP_098	Aa 4939	NZL	Oceania	cultivar			x	x		x
EUC_TP_099	Aa 5674	ARG	Americas	cultivar			x	x		x
EUC_TP_100	Aa 5675	ARG	Americas	cultivar			x	x		x
EUC_TP_101	Aa 5676	ARG	Americas	cultivar			x	x		x	x
EUC_TP_102	Aa 5677	ARG	Americas	cultivar			x	x		x
EUC_TP_103	Aa 5678	ARG	Americas	cultivar			x	x		x
EUC_TP_104	Aa 5746 Harmonie	GBR	Central Europe	cultivar			x	x		x	x
EUC_TP_105	Aa4380 Altaswede	CAN	Americas	cultivar			x	x		x	x
EUC_TP_106	S543 AberRuby	GBR	Central Europe	cultivar			x	x		x
EUC_TP_107	Aa 4940 Broadway	NZL	Oceania	cultivar			x	x		x
EUC_TP_108	TP9525	CHE	Switzerland	breeding material	Agroscope		x	x
EUC_TP_109	TP9645	CHE	Switzerland	breeding material	Agroscope		x	x
EUC_TP_110	TP9445	CHE	Switzerland	breeding material	Agroscope		x	x		x	x
EUC_TP_111	TP9735	CHE	Switzerland	breeding material	Agroscope		x	x
EUC_TP_112	TP9315	CHE	Switzerland	breeding material	Agroscope		x	x			x
EUC_TP_113	Gumpensteiner Rotklee	AUT	Central Europe	landrace	HBLFA Raumberg Gumpenstein	GUMP-TP00131	x	x			x
EUC_TP_114	Cinnamon Plus	USA	Americas	cultivar	FFR		x	x		x
EUC_TP_115	DFRC11	USA	Americas	breeding material	DFRC		x	x			x
EUC_TP_116	DFRC12	USA	Americas	breeding material	DFRC		x	x		x
EUC_TP_117	DFRC13	USA	Americas	breeding material	DFRC		x	x		x
EUC_TP_118	DFRC14	USA	Americas	breeding material	DFRC		x	x	x
EUC_TP_119	DFRC15	USA	Americas	breeding material	DFRC		x	x	x
EUC_TP_120	FF 9615	USA	Americas	cultivar	DFRC		x	x			x
EUC_TP_121	Marathon	USA	Americas	cultivar	DFRC		x	x	x	x
EUC_TP_122	Starfire I	USA	Americas	cultivar	Cal/West		x	x
EUC_TP_123	Starfire II	USA	Americas	cultivar	Cal/West		x	x
EUC_TP_124	GnRk0729	NOR	Northern Europe	breeding material	Graminor		x	x	x	x
EUC_TP_125	GnRk0747	NOR	Northern Europe	breeding material	Graminor		x	x	x	x
EUC_TP_126	KvRk0201	NOR	Northern Europe	breeding material	Graminor		x	x	x
EUC_TP_127	LGRk8801	NOR	Northern Europe	breeding material	Graminor		x	x	x		x
EUC_TP_128	LGRk9415	NOR	Northern Europe	breeding material	Graminor		x	x	x	x
EUC_TP_129	Linus	NOR	Northern Europe	cultivar	Graminor	LøRk0499-2x	x	x	x	x
EUC_TP_130	LøRk0286	NOR	Northern Europe	breeding material	Graminor		x	x	x
EUC_TP_131	LøRk0287	NOR	Northern Europe	breeding material	Graminor		x	x	x		x
EUC_TP_132	Linn	NOR	Northern Europe	cultivar	Graminor	Linn, LøRk0390	x	x	x
EUC_TP_133	Liv Siri	NOR	Northern Europe	landrace	Graminor	Liv Siri, LøRk9206	x	x	x
EUC_TP_134	LøRk9207	NOR	Northern Europe	breeding material	Graminor		x	x	x		x
EUC_TP_135	LøRk9625	NOR	Northern Europe	breeding material	Graminor		x	x	x	x
EUC_TP_136	LøRk9627	NOR	Northern Europe	breeding material	Graminor		x	x	x	x
EUC_TP_137	LøRk9628	NOR	Northern Europe	breeding material	Graminor		x	x	x
EUC_TP_138	LøRk9753	NOR	Northern Europe	breeding material	Graminor		x	x	x
EUC_TP_139	VåRk0401	NOR	Northern Europe	breeding material	Graminor		x	x	x
EUC_TP_140	VåRk0510	NOR	Northern Europe	breeding material	Graminor		x	x	x
EUC_TP_141	VåRk0512	NOR	Northern Europe	breeding material	Graminor		x	x	x
EUC_TP_142	VåRk0513	NOR	Northern Europe	breeding material	Graminor		x	x	x		x
EUC_TP_143	VåRk0624	NOR	Northern Europe	breeding material	Graminor		x	x	x		x
EUC_TP_144	VåRk0625	NOR	Northern Europe	breeding material	Graminor		x	x	x
EUC_TP_145	K 39	SRB	Eastern Europe	cultivar			x	x			x
EUC_TP_146	Diplomat	DEU	Central Europe	cultivar	Norddeutsche Pflanzenzucht		x	x		x	x
EUC_TP_147	SW 1479004	SWE	Northern Europe	breeding material	Lantmännen ek för		x	x	x
EUC_TP_148	SW 1578301	SWE	Northern Europe	breeding material	Lantmännen ek för		x	x	x
EUC_TP_149	SW 1678001	SWE	Northern Europe	breeding material	Lantmännen ek för		x	x	x
EUC_TP_150	SW RK1092	SWE	Northern Europe	breeding material	Lantmännen ek för		x	x	x
EUC_TP_151	SW RK1117	SWE	Northern Europe	breeding material	Lantmännen ek för		x	x	x
EUC_TP_152	SW RK1118	SWE	Northern Europe	breeding material	Lantmännen ek för		x	x	x
EUC_TP_153	SW RK1119	SWE	Northern Europe	breeding material	Lantmännen ek för		x	x	x
EUC_TP_154	SW RK1120	SWE	Northern Europe	breeding material	Lantmännen ek för		x	x	x
EUC_TP_155	SW RK1121	SWE	Northern Europe	breeding material	Lantmännen ek för		x	x	x
EUC_TP_156	SW RK1122	SWE	Northern Europe	breeding material	Lantmännen ek för		x	x	x
EUC_TP_157	SW RK1123	SWE	Northern Europe	breeding material	Lantmännen ek för		x	x	x
EUC_TP_158	SW RK1124	SWE	Northern Europe	breeding material	Lantmännen ek för		x	x	x		x
EUC_TP_159	SW RK1125	SWE	Northern Europe	breeding material	Lantmännen ek för		x	x	x		x
EUC_TP_160	SW RK1131	SWE	Northern Europe	breeding material	Lantmännen ek för		x	x	x
EUC_TP_161	SW RK1132	SWE	Northern Europe	breeding material	Lantmännen ek för		x	x	x
EUC_TP_162	SW RK1133	SWE	Northern Europe	breeding material	Lantmännen ek för		x	x	x
EUC_TP_163	SW RK1134	SWE	Northern Europe	breeding material	Lantmännen ek för		x	x	x
EUC_TP_164	SW Yngve	SWE	Northern Europe	cultivar	Lantmännen ek för	Breeders ref SWÅ RK95095	x	x	x
EUC_TP_165	SWÅ RK09093	SWE	Northern Europe	breeding material	Lantmännen ek för		x	x	x
EUC_TP_166	0780MP2	CZE	Eastern Europe	breeding material	DLF		x	x		x
EUC_TP_167	08102MP2	CZE	Eastern Europe	breeding material	DLF		x	x		x
EUC_TP_168	08102MP4	CZE	Eastern Europe	breeding material	DLF		x	x		x
EUC_TP_169	Callisto	CZE	Eastern Europe	cultivar	DLF		x	x	x
EUC_TP_170	Elara	CZE	Eastern Europe	cultivar	DLF		x	x			x
EUC_TP_171	Ganymed	CZE	Eastern Europe	cultivar	DLF		x	x	x
EUC_TP_172	Hegemon	CZE	Eastern Europe	cultivar	DLF		x	x		x
EUC_TP_173	Helike	CZE	Eastern Europe	cultivar	DLF		x	x			x
EUC_TP_174	HŽ 2004 80 - 01	CZE	Eastern Europe	breeding material	DLF		x	x		x
EUC_TP_175	JL 2n 07 80 MP 1	CZE	Eastern Europe	breeding material	DLF		x	x		x
EUC_TP_176	Kalyke	CZE	Eastern Europe	cultivar	DLF		x	x			x
EUC_TP_177	TPD-05-11-18002	CZE	Eastern Europe	breeding material	DLF		x	x			x
EUC_TP_178	TPD-05-11-3087	CZE	Eastern Europe	breeding material	DLF		x	x			x
EUC_TP_179	TPD-05-11-3088	CZE	Eastern Europe	breeding material	DLF		x	x			x
EUC_TP_180	TPD-05-13-3080	CZE	Eastern Europe	breeding material	DLF		x	x	x
EUC_TP_181	TPD-05-13-3085	CZE	Eastern Europe	breeding material	DLF		x	x	x
EUC_TP_182	TPD-05-13-3091	CZE	Eastern Europe	breeding material	DLF		x	x			x
EUC_TP_183	TPD-05-14-1011	CZE	Eastern Europe	breeding material	DLF		x	x			x
EUC_TP_184	TPD-05-15-3127	CZE	Eastern Europe	breeding material			x	x	x
EUC_TP_185	TPD-05-15-3128	CZE	Eastern Europe	breeding material	DLF		x	x	x
EUC_TP_186	TPD-05-15-3129	CZE	Eastern Europe	breeding material	DLF		x	x			x
EUC_TP_187	TPD-05-16-3076	CZE	Eastern Europe	breeding material	DLF		x	x			x
EUC_TP_188	TPD-05-16-3146	CZE	Eastern Europe	breeding material	DLF		x	x	x
EUC_TP_189	TPD-05-16-3177	CZE	Eastern Europe	breeding material	DLF		x	x	x
EUC_TP_190	KARIM	FRA	Central Europe	cultivar	RAGT 2n		x	x	x
EUC_TP_191	MISTRAL	FRA	Central Europe	cultivar	RAGT 2n		x	x			x
EUC_TP_192	RAVVI	FRA	Central Europe	cultivar	RAGT 2n		x	x			x
EUC_TP_193	TREVVIO	FRA	Central Europe	cultivar	RAGT 2n		x	x		x
EUC_TP_194	Grasslands Hamua	NZL	Oceania	cultivar	DSIR		x	x		x
EUC_TP_195	Grasslands Turoa	NZL	Oceania	cultivar	DSIR		x	x		x
EUC_TP_196	Relish	NZL	Oceania	cultivar	GIL		x	x			x
EUC_TP_197	Ruby/Enterprise	NZL	Oceania	cultivar	MAF Hawkes Bay Agricultural Research Centre		x	x		x
EUC_TP_198	Natsuyu	JPN	other	cultivar	Hokkaido Agricultural Research Center, National Agriculture and Food Research Organization & Hokkaido Research Organization, Dairy Research Center		x	x		x	x
EUC_TP_199	Ryokuyu	JPN	other	cultivar	Hokkaido Agricultural Research Center, National Agriculture and Food Research Organization & Hokkaido Research Organization, Dairy Research Center		x	x		x
EUC_TP_200	NS-Mlava	SRB	Eastern Europe	cultivar	IFVCNS		x	x	x		x
EUC_TP_201	NS-Petnica	SRB	Eastern Europe	cultivar	IFVCNS		x	x			x
EUC_TP_202	NS-Sana	SRB	Eastern Europe	cultivar	IFVCNS		x	x	x		x
EUC_TP_203	Una(NS)	SRB	Eastern Europe	cultivar	IFVCNS		x	x			x
EUC_TP_204	Zoja (NS)	SRB	Eastern Europe	cultivar	IFVCNS		x	x			x
EUC_TP_205	Avisto	BEL	Central Europe	cultivar	ILVO		x	x	x	x
EUC_TP_206	Crossway	NZL	Oceania	cultivar	AgResearch		x	x		x
EUC_TP_207	Lemmon	BEL	Central Europe	cultivar	ILVO		x	x	x		x
EUC_TP_208	Merkemse	BEL	Central Europe	landrace			x	x	x		x
EUC_TP_209	Tp.12.12	BEL	Central Europe	breeding material	ILVO		x	x			x
EUC_TP_210	Tp.14.7	BEL	Central Europe	breeding material	ILVO		x	x	x		x
EUC_TP_211	Tandy	BEL	Central Europe	cultivar	ILVO	Tp.17.2	x	x			x
EUC_TP_212	Agil	CZE	Eastern Europe	cultivar	Selgen, a.s., Jankovcova 18, 170 37 Praha 7, ŠS Chlumec nad Cidlinou		x	x			x
EUC_TP_214	Brisk	CZE	Eastern Europe	cultivar	Selgen, a.s., Jankovcova 18, 170 37 Praha 7, ŠS Chlumec nad Cidlinou		x	x			x
EUC_TP_215	Chlumecký	CZE	Eastern Europe	cultivar	Selgen, a.s., Jankovcova 18, 170 37 Praha 7, ŠS Chlumec nad Cidlinou		x	x	x		x
EUC_TP_218	Feng	CZE	Eastern Europe	cultivar	Oseva UNI, a.s. Na Bílé 1231, 565 14 Choce?, Šlechtitelská stanice Domoradice - Brte?		x	x	x
EUC_TP_219	Garant	CZE	Eastern Europe	cultivar	Selgen, a.s., Jankovcova 18, 170 37 Praha 7, ŠS Chlumec nad Cidlinou		x	x	x		x
EUC_TP_223	Respect	CZE	Eastern Europe	cultivar	Selgen, a.s., Jankovcova 18, 170 37 Praha 7, ŠS Chlumec nad Cidlinou		x	x			x
EUC_TP_224	Slavín	CZE	Eastern Europe	cultivar	Agrogen, spol. s r.o. Zahradní 1, 664 41 Troubsko		x	x	x
EUC_TP_225	Slavoj	CZE	Eastern Europe	cultivar	Agrogen, spol. s r.o. Zahradní 1, 664 41 Troubsko		x	x			x
EUC_TP_227	Spurt	CZE	Eastern Europe	cultivar	Oseva UNI, a.s. Na Bílé 1231, 565 14 Choce?, Šlechtitelská stanice Domoradice - Brte?		x	x			x
EUC_TP_228	Start	CZE	Eastern Europe	cultivar	Oseva UNI, a.s. Na Bílé 1231, 565 14 Choce?, Šlechtitelská stanice Domoradice - Brte?		x	x			x
EUC_TP_229	Suez	CZE	Eastern Europe	cultivar	Agrogen, spol. s r.o. Zahradní 1, 664 41 Troubsko		x	x			x
EUC_TP_231	Trubadur	CZE	Eastern Europe	cultivar	Tagro ?ervený Dv?r, spol. s r.o., ?ervený Dv?r 112/15, 391 02 Sezimovo Ústí		x	x	x
EUC_TP_232	Van	CZE	Eastern Europe	cultivar	Oseva UNI, a.s. Na Bílé 1231, 565 14 Choce?, Šlechtitelská stanice Domoradice - Brte?		x	x			x
EUC_TP_233	Vendelín	CZE	Eastern Europe	cultivar	Agrogen, spol. s r.o. Zahradní 1, 664 41 Troubsko		x	x	x
EUC_TP_234	Vltavín	CZE	Eastern Europe	cultivar	Agrogen, spol. s r.o. Zahradní 1, 664 41 Troubsko		x	x	x
EUC_TP_236	Zefyr	CZE	Eastern Europe	cultivar	Oseva UNI, a.s. Na Bílé 1231, 565 14 Choce?, Šlechtitelská stanice Domoradice - Brte?		x	x	x
EUC_TP_237	Harmonie	DEU	Central Europe	cultivar	Norddeutsche Pflanzenzucht		x	x		x
EUC_TP_238	Regent	DEU	Central Europe	cultivar	Norddeutsche Pflanzenzucht		x	x			x
EUC_TP_239	NGB1736	DNK	Northern Europe	cultivar	FDB Frø	RESIDENT ØTOFTE	x	x
EUC_TP_240	NGB2347	SWE	Northern Europe	cultivar	Weibullsholm Plant Breeding Institute	BRITTA	x	x
EUC_TP_241	NGB2349	SWE	Northern Europe	cultivar	Weibullsholm Plant Breeding Institute	RESISTENTA	x	x
EUC_TP_242	NGB2395	SWE	Northern Europe	landrace		SVANVIK	x	x
EUC_TP_243	NGB2452	SWE	Northern Europe	landrace		RINKABY	x	x
EUC_TP_244	NGB2453	SWE	Northern Europe	landrace		VAMBÅSA	x	x
EUC_TP_245	NGB2464	SWE	Northern Europe	landrace		HJELMARSNÄS	x	x
EUC_TP_246	NGB2465	SWE	Northern Europe	landrace		STENHAMMAR	x	x
EUC_TP_247	NGB2466	SWE	Northern Europe	landrace		SJÖSA	x	x		x
EUC_TP_248	NGB2468	SWE	Northern Europe	landrace		BRÄNNINGE	x	x
EUC_TP_249	NGB2469	SWE	Northern Europe	landrace		HAKNÄS	x	x
EUC_TP_250	NGB2471	SWE	Northern Europe	landrace		KATHRINEDAL	x	x
EUC_TP_251	NGB2472	SWE	Northern Europe	landrace		NORRHÄLLBY	x	x
EUC_TP_252	NGB2473	SWE	Northern Europe	landrace		ÖRBYHUS	x	x
EUC_TP_253	NGB2474	SWE	Northern Europe	landrace		TAXNÄS	x	x
EUC_TP_254	NGB2475	SWE	Northern Europe	landrace		SKULTUNA	x	x
EUC_TP_255	NGB2476	SWE	Northern Europe	landrace		HÖGFORS	x	x
EUC_TP_256	NGB2477	SWE	Northern Europe	landrace		VAGGE	x	x
EUC_TP_257	NGB2481	SWE	Northern Europe	landrace		ÅRSUNDA	x	x
EUC_TP_258	NGB2482	SWE	Northern Europe	landrace		SÄVERSTA	x	x
EUC_TP_259	NGB2494	SWE	Northern Europe	landrace		ÅRSTA	x	x
EUC_TP_260	NGB2495	SWE	Northern Europe	landrace		JÄRNERUD	x	x
EUC_TP_261	NGB2569	SWE	Northern Europe	landrace		BRÅNÄNGEN	x	x
EUC_TP_262	NGB2598	SWE	Northern Europe	landrace		SPANNARP	x	x
EUC_TP_263	NGB2599	SWE	Northern Europe	landrace		KILAFORS	x	x
EUC_TP_264	NGB2600	SWE	Northern Europe	landrace		VALLEN	x	x
EUC_TP_265	NGB2739	SWE	Northern Europe	cultivar	Svalöf Weibull AB	MERKUR	x	x
EUC_TP_266	NGB2740	SWE	Northern Europe	cultivar	Svalöf Weibull AB	REKO	x	x
EUC_TP_267	NGB2742	SWE	Northern Europe	cultivar	Svalöf Weibull AB	ULVA	x	x
EUC_TP_268	NGB2745	SWE	Northern Europe	cultivar	Svalöf Weibull AB	BJÖRN	x	x
EUC_TP_269	NGB2746	SWE	Northern Europe	cultivar	Svalöf Weibull AB	SALLY	x	x
EUC_TP_270	NGB2747	SWE	Northern Europe	cultivar	Svalöf Weibull AB	PELLY	x	x
EUC_TP_271	NGB2748	SWE	Northern Europe	cultivar	Svalöf Weibull AB	BARA	x	x
EUC_TP_272	NGB2749	SWE	Northern Europe	cultivar	Olson & Sons AB, Otto J	BOMBI	x	x
EUC_TP_273	NGB2750	SWE	Northern Europe	cultivar	Olson & Sons AB, Otto J	ESSI II	x	x
EUC_TP_274	NGB2751	SWE	Northern Europe	cultivar	SLU, Sveriges Lantbruksuniversitet	HEDDA	x	x
EUC_TP_275	NGB4126	DNK	Northern Europe	cultivar	DLF Trifolium A/S	DURO TRIFOLIUM	x	x
EUC_TP_277	NGB7510	SWE	Northern Europe	cultivar	Weibullsholm Plant Breeding Institute	SILVA	x	x
EUC_TP_278	NGB9966	SWE	Northern Europe	landrace		BJÖRKLUNDA	x	x
EUC_TP_279	Diadem	FRA	Central Europe	cultivar	INRA		x	x
EUC_TP_280	Diper	FRA	Central Europe	landrace	INRA		x	x		x
EUC_TP_281	Diplo	FRA	Central Europe	cultivar	INRA		x	x
EUC_TP_282	Kindia	FRA	Central Europe	cultivar	INRA		x	x		x
EUC_TP_283	Affoltern i.E._325	CHE	Switzerland	landrace		RHZ050085	x	x
EUC_TP_284	Bern_76	CHE	Switzerland	landrace		RHZ050018	x	x			x
EUC_TP_285	Bigenthal_163	CHE	Switzerland	landrace		RHZ050038	x	x
EUC_TP_286	Biglen_352	CHE	Switzerland	landrace		RHZ050100	x	x
EUC_TP_287	Englisberg_249	CHE	Switzerland	landrace		RHZ050058	x	x
EUC_TP_288	Grossdietwil_21	CHE	Switzerland	landrace		RHZ050010	x	x
EUC_TP_289	Haeusernmoos_333	CHE	Switzerland	landrace		RHZ050092	x	x
EUC_TP_290	Koeniz_239	CHE	Switzerland	landrace		RHZ050055	x	x			x
EUC_TP_291	Koeniz_247	CHE	Switzerland	landrace		RHZ050057	x	x
EUC_TP_292	Lauperswil_138	CHE	Switzerland	landrace		RHZ050030	x	x
EUC_TP_293	MontCalme	CHE	Switzerland	landrace	Agroscope	RHR091105	x	x
EUC_TP_294	Neuenegg_340	CHE	Switzerland	landrace		RHZ050096	x	x
EUC_TP_295	Niederscherli_273	CHE	Switzerland	landrace		RHZ050064	x	x
EUC_TP_296	Oberbottigen_7	CHE	Switzerland	landrace		RHZ050007	x	x
EUC_TP_297	Oberoenz_321	CHE	Switzerland	landrace		RHZ050083	x	x
EUC_TP_298	Oeschenbach_330	CHE	Switzerland	landrace		RHZ050090	x	x
EUC_TP_299	Renova	CHE	Switzerland	landrace	Agroscope	RHR0901	x	x
EUC_TP_300	Riggisberg_318	CHE	Switzerland	landrace		RHZ050082	x	x
EUC_TP_301	Rueedisbach_332	CHE	Switzerland	landrace		RHZ050091	x	x
EUC_TP_302	Rüttinova	CHE	Switzerland	landrace	Agroscope	RHZ180002	x	x
EUC_TP_303	Schmitten_5	CHE	Switzerland	landrace		RHZ050005	x	x
EUC_TP_304	Signau_154	CHE	Switzerland	landrace		RHZ050034	x	x
EUC_TP_305	Wasen i.E._199	CHE	Switzerland	landrace		RHZ050045	x	x
EUC_TP_306	Weier i.E._327	CHE	Switzerland	landrace		RHZ050087	x	x
EUC_TP_307	Aa 3090	GBR	Central Europe	landrace			x	x
EUC_TP_308	Aa 3108	GBR	Central Europe	landrace			x	x
EUC_TP_309	Aa 3507	IRN	other	ecotype			x	x
EUC_TP_310	Aa 4189	POL	Eastern Europe	ecotype			x	x
EUC_TP_311	Aa 4297	CZE	Eastern Europe	ecotype			x	x
EUC_TP_312	Aa 4398	GBR	Central Europe	ecotype			x	x
EUC_TP_313	Aa 4403	GBR	Central Europe	ecotype			x	x
EUC_TP_315	Aa 4445	ITA	Southern Europe	ecotype			x	x
EUC_TP_316	Aa 4448	ITA	Southern Europe	ecotype			x	x
EUC_TP_317	Aa 4456	ITA	Southern Europe	ecotype			x	x
EUC_TP_318	Aa 4515	ESP	Southern Europe	ecotype			x	x
EUC_TP_319	Aa 4520	ESP	Southern Europe	ecotype			x	x
EUC_TP_320	Aa 4525	ESP	Southern Europe	ecotype			x	x
EUC_TP_321	Aa 4527	ESP	Southern Europe	ecotype			x	x
EUC_TP_322	Aa 4529	ESP	Southern Europe	ecotype			x	x
EUC_TP_324	Aa 4593	GBR	Central Europe	landrace			x	x
EUC_TP_325	Aa 4934	GBR	Central Europe	breeding material			x	x
EUC_TP_326	Aa 4936	GBR	Central Europe	breeding material			x	x
EUC_TP_327	Aa 4937	GBR	Central Europe	breeding material			x	x
EUC_TP_328	Aa 5417	GBR	Central Europe	breeding material			x	x
EUC_TP_329	SW 1479001	SWE	Northern Europe	breeding material	Lantmännen ek för		x	x
EUC_TP_330	SW 1479002	SWE	Northern Europe	breeding material	Lantmännen ek för		x	x
EUC_TP_331	SW 1479003	SWE	Northern Europe	breeding material	Lantmännen ek för		x	x
EUC_TP_332	SW 1678002	SWE	Northern Europe	breeding material	Lantmännen ek för		x	x
EUC_TP_333	SW 1678003	SWE	Northern Europe	breeding material	Lantmännen ek för		x	x
EUC_TP_334	SW 1678004	SWE	Northern Europe	breeding material	Lantmännen ek för		x	x
EUC_TP_335	SW 1678401	SWE	Northern Europe	breeding material	Lantmännen ek för		x	x
EUC_TP_336	SW 1678402	SWE	Northern Europe	breeding material	Lantmännen ek för		x	x
EUC_TP_337	SW 1678403	SWE	Northern Europe	breeding material	Lantmännen ek för		x	x
EUC_TP_338	SW RK1095	SWE	Northern Europe	breeding material	Lantmännen ek för		x	x
EUC_TP_339	SW RK1096	SWE	Northern Europe	breeding material	Lantmännen ek för		x	x
EUC_TP_340	SW RK1097	SWE	Northern Europe	breeding material	Lantmännen ek för		x	x
EUC_TP_341	SW RK1102	SWE	Northern Europe	breeding material	Lantmännen ek för		x	x
EUC_TP_342	SW RK1160	SWE	Northern Europe	breeding material	Lantmännen ek för		x	x
EUC_TP_343	SW RK1161	SWE	Northern Europe	breeding material	Lantmännen ek för		x	x
EUC_TP_344	SW RK1162	SWE	Northern Europe	breeding material	Lantmännen ek för		x	x
EUC_TP_345	SW RK1164	SWE	Northern Europe	breeding material	Lantmännen ek för		x	x
EUC_TP_346	SWA 1376104	SWE	Northern Europe	breeding material	Lantmännen ek för		x	x
EUC_TP_347	SWA 1376105	SWE	Northern Europe	breeding material	Lantmännen ek för		x	x
EUC_TP_348	SWA 1476014	SWE	Northern Europe	breeding material	Lantmännen ek för		x	x
EUC_TP_349	SWA 1476016	SWE	Northern Europe	breeding material	Lantmännen ek för		x	x
EUC_TP_350	SWA 1476017	SWE	Northern Europe	breeding material	Lantmännen ek för		x	x
EUC_TP_351	SWA 1476019	SWE	Northern Europe	breeding material	Lantmännen ek för		x	x
EUC_TP_352	SWA 1575301	SWE	Northern Europe	breeding material	Lantmännen ek för		x	x
EUC_TP_353	SWA 1575302	SWE	Northern Europe	breeding material	Lantmännen ek för		x	x
EUC_TP_354	SWA 1575304	SWE	Northern Europe	breeding material	Lantmännen ek för		x	x
EUC_TP_355	SWA 1575305	SWE	Northern Europe	breeding material	Lantmännen ek för		x	x
EUC_TP_356	SWA 1575306	SWE	Northern Europe	breeding material	Lantmännen ek för		x	x
EUC_TP_357	SWA 1575307	SWE	Northern Europe	breeding material	Lantmännen ek för		x	x
EUC_TP_358	SWA 1575308	SWE	Northern Europe	breeding material	Lantmännen ek för		x	x
EUC_TP_359	SWA 1575309	SWE	Northern Europe	breeding material	Lantmännen ek för		x	x
EUC_TP_360	SWA 1575312	SWE	Northern Europe	breeding material	Lantmännen ek för		x	x
EUC_TP_361	SWA 1576005	SWE	Northern Europe	breeding material	Lantmännen ek för		x	x
EUC_TP_362	SWA 1675205	SWE	Northern Europe	breeding material	Lantmännen ek för		x	x
EUC_TP_363	SWA 1675206	SWE	Northern Europe	breeding material	Lantmännen ek för		x	x
EUC_TP_364	SWA 1675207	SWE	Northern Europe	breeding material	Lantmännen ek för		x	x
EUC_TP_365	SWA 1675208	SWE	Northern Europe	breeding material	Lantmännen ek för		x	x
EUC_TP_366	SWA 1675212	SWE	Northern Europe	breeding material	Lantmännen ek för		x	x
EUC_TP_367	TPD-05-04-3000	CZE	Eastern Europe	breeding material			x	x
EUC_TP_368	TPD-05-11-3007	CZE	Eastern Europe	breeding material	DLF		x	x
EUC_TP_369	TPD-05-12-3018	CZE	Eastern Europe	breeding material	DLF		x	x
EUC_TP_370	Avala (NS)	SRB	Eastern Europe	cultivar	IFVCNS		x	x
EUC_TP_371	BL-1-Banja Luka	SRB	Eastern Europe	breeding material	Agriculture Institute, Banja Luka		x	x
EUC_TP_372	BL-3-Banja Luka	SRB	Eastern Europe	breeding material	Agriculture Institute, Banja Luka		x	x
EUC_TP_373	BL-4-Banja Luka	SRB	Eastern Europe	breeding material	Agriculture Institute, Banja Luka		x	x
EUC_TP_374	BL-5-Banja Luka	SRB	Eastern Europe	breeding material	Agriculture Institute, Banja Luka		x	x
EUC_TP_375	D-1	SRB	Eastern Europe	breeding material	IFVCNS		x	x
EUC_TP_376	D-10	SRB	Eastern Europe	breeding material	IFVCNS		x	x
EUC_TP_377	D-2	SRB	Eastern Europe	breeding material	IFVCNS		x	x
EUC_TP_378	D-3	SRB	Eastern Europe	breeding material	IFVCNS		x	x
EUC_TP_379	D-4	SRB	Eastern Europe	breeding material	IFVCNS		x	x
EUC_TP_380	D-5	SRB	Eastern Europe	breeding material	IFVCNS		x	x
EUC_TP_381	D-6	SRB	Eastern Europe	breeding material	IFVCNS		x	x
EUC_TP_382	D-7	SRB	Eastern Europe	breeding material	IFVCNS		x	x
EUC_TP_383	D-8	SRB	Eastern Europe	breeding material	IFVCNS		x	x
EUC_TP_384	D-9	SRB	Eastern Europe	breeding material	IFVCNS		x	x
EUC_TP_385	M10-Kopaonik	SRB	Eastern Europe	ecotype	IFVCNS		x	x
EUC_TP_386	M11-Kopaonik	SRB	Eastern Europe	ecotype	IFVCNS		x	x
EUC_TP_387	M12-Kopaonik	SRB	Eastern Europe	ecotype	IFVCNS		x	x
EUC_TP_388	M13-Kopaonik	SRB	Eastern Europe	ecotype	IFVCNS		x	x
EUC_TP_389	M14-Kopaonik	SRB	Eastern Europe	ecotype	IFVCNS		x	x
EUC_TP_390	NS-Ravanica	SRB	Eastern Europe	cultivar	IFVCNS		x	x
EUC_TP_391	Broadway	NZL	Oceania	cultivar	AgResearch		x	x
EUC_TP_392	Kontiki	DEU	Central Europe	cultivar	Norddeutsche Pflanzenzucht		x	x
EUC_TP_393	Mercury	BEL	Central Europe	cultivar	ILVO		x	x
EUC_TP_394	Merian	BEL	Central Europe	cultivar	ILVO		x	x
EUC_TP_395	Oudenaerdse	BEL	Central Europe	landrace			x	x
EUC_TP_396	Primus	BEL	Central Europe	landrace			x	x
EUC_TP_397	Tp.08.4	BEL	Central Europe	breeding material	ILVO		x	x
EUC_TP_398	Tp.08.5	BEL	Central Europe	breeding material	ILVO		x	x
EUC_TP_399	Violetta	BEL	Central Europe	cultivar	ILVO		x	x
EUC_TP_400	Waesse	BEL	Central Europe	landrace			x	x
EUC_TP_446	Affoltern i.E._186	CHE	Switzerland	landrace		RHZ050041	x	x
EUC_TP_447	Arni b.Biglen_351	CHE	Switzerland	landrace		RHZ050099	x	x
EUC_TP_449	Horgen_1	CHE	Switzerland	landrace		RHZ050001	x	x
EUC_TP_454	Lanzenhaeusern_292	CHE	Switzerland	landrace		RHZ050072	x	x
EUC_TP_456	Riggisberg_311	CHE	Switzerland	landrace		RHZ050077	x	x
EUC_TP_660	LøRk0498	NOR	Northern Europe	breeding material	Graminor		x	x
EUC_TP_661	SWA 1575303	SWE	Northern Europe	breeding material	Lantmännen ek för		x	x
EUC_TP_662	SWA 1576001	SWE	Northern Europe	breeding material	Lantmännen ek för		x	x
