## Supplementary Table S2 for "Multi-location trials and population-based genotyping reveal high diversity and adaptation to breeding environments in a large collection of red clover"

### Sheet: Tabelle1
Supplementary Table S2: Trait values obtained across the five trial location. Mean, range, variance component, coefficient of variation (CVg) and heritability (h2) values per trait at the different locations as well as across locations are given. Trials were conducted in Switzerland (CHE), Czech Republic (CZE), Great Britan (GBR), Serbia (SBR) and Norway (NOR). Traits were assessed on a plot basi…
Trait	Location	n	Mean	Range		Variance components			CVg	h2
						σ2g	σ2ge	σ2ε
				Yield Traits
DMY_Y1 (kg m-2)	CHE	376	1.3412	0-2.0		0.139374		0.0158099	0.297312	0.881967
	CZE	382	0.859202	0.1-1.3		0.00213856		0.0200604	0.172495	0.0920206
	GBR	100	1.33047	0.4-1.8		0.0880391		0.0104965	0.240388	0.870385
	SRB	100	0.741334	0.1-1.4					0.350427	NA
	NOR	108	0.741221	0.2-1.0		0.0143061		0.0133083	0.206656	0.628345
	Across	1066	1.05041	0-2.0		0.027299	0.0381921	0.0178105	0.369915	NA
DMY_Y2 (kg m-2)	CHE	390	0.276288	(-0.1)-1.2		0.0765196		0.0199458	1.13462	0.766132
	CZE	not assesed
	GBR	100	1.02617	0.4-1.4		0.0419272		0.00796636	0.224538	0.807295
	SRB	93	1.0734	0.4-1.5					0.217916	NA
	NOR	53	0.504195	0.2-0.8		0.0126257		0.00533915	0.258348	0.756743
	Across	636	0.529744	(-0.1)-1.5		0.055784	0.0173085	0.0139863	0.842937	NA
DMY_Y1.C1 (kg m-2)	CHE	395	0.4137	0-0.6		0.0141721		0.00201857	0.314875	0.843383
	CZE	395	0.731591	0.1-1.1		0		0.0153036	0.170054	0
	GBR	100	0.212163	0.1-0.3		0.000827525		0.00197652	0.260218	0.267047
	SRB	100	0.309054	0-0.8					0.499849	NA
	NOR	110	0.338288	0-0.6		0.0116923		0.00458278	0.353688	0.819644
	Across	1100	0.492476	0-1.1		0	0.00710169	0.0074063	0.457878	NA
DMY_Y1.C2 (kg m-2)	CHE	394	0.311641	0-0.5		0.00547962		0.000399032	0.258037	0.863395
	CZE	382	0.124432	0-0.3		0.00185171		0.00189308	0.495516	0.482728
	GBR	100	0.450805	0.2-0.7		0.010825		0.00250347	0.264349	0.769451
	SRB	100	0.203545	0-0.5					0.452036	NA
	NOR	110	0.343929	0.1-0.5		0.00363364		0.00340469	0.214341	0.667799
	Across	1086	0.251922	0-0.7		0.000328584	0.00343979	0.00212409	0.532984	NA
DMY_Y1.C3 (kg m-2)	CHE	378	0.394312	0-0.9		0.0203184		0.00450307	0.400402	0.820738
	CZE	not assesed
	GBR	100	0.484139	0.1-0.7		0.015768		0.00180017	0.281029	0.867653
	SRB	100	0.157805	0.1-0.3					0.307818	NA
	NOR	108	0.0481877	0-0.1		0.000161205		7.83736e-05	0.298384	0.778628
	Across	686	0.318438	0-0.9		0.0105808	0.00552183	0.00214786	0.622028	NA
DMY_Y1.C4 (kg m-2)	CHE	392	0.200903	0-0.4		0.00900925		0.0021959	0.551726	0.741673
	CZE	not assesed
	GBR	100	0.183261	0-0.3		0.00372336		0.000455723	0.3578	0.875313
	SRB	100	0.0709302	0-0.2					0.594646	NA
	NOR	not assesed
	Across	592	0.175968	0-0.4		0.0051761	0.00216639	0.00162639	0.607691	NA
DMY_Y1.C5 (kg m-2)	CHE	395	0.0236156	0-0.1		0.000423032		0.000152356	1.0024	0.734923
DMY_Y2.C1 (kg m-2)	CHE	391	0.149163	0-0.6		0.0175971		0.0040099	1.00986	0.771954
	GBR	100	0.174498	0-0.3		0.00567501		0.000677709	0.468245	0.864792
	SRB	100	0.500691	0.3-0.8					0.208326	NA
	NOR	53	0.195583	0.1-0.4		0.00509809		0.00204009	0.416976	0.77155
	Across	644	0.211502	0-0.8		0.00790339	0.00619416	0.00275016	0.853763	NA
DMY_Y2.C2 (kg m-2)	CHE	395	0.0723523	0-0.4		0.00597773		0.00233757	1.24198	0.714694
	GBR	100	0.399243	0.1-0.6		0.00409287		0.00279082	0.221663	0.531963
	SRB	100	0.380018	0.1-0.6					0.392635	NA
	NOR	76	0.205158	0.1-0.3		0.00252689		0.00135623	0.28696	0.734464
	Across	671	0.181963	0-0.6		0.0012377	0.0058194	0.0022902	0.945956	NA
DMY_Y2.C3 (kg m-2)	CHE	394	0.0416349	0-0.3		0.00286931		0.00108527	1.49695	0.709166
	GBR	100	0.24729	0.1-0.5		0.00796998		0.000599705	0.379561	0.909685
	SRB	93	0.170398	0-0.3					0.294347	NA
	NOR	78	0.0662695	0-0.1		0.000362675		0.000352552	0.362733	0.62594
	Across	665	0.0934574	0-0.5		0.000695008	0.00247347	0.000862479	1.07543	NA
DMY_Y2.C4 (kg m-2)	CHE	395	0.0142576	0-0.2		0.000422225		0.000372844	1.93429	0.523783
	GBR	100	0.204966	0.1-0.3		0.0013574		0.000521671	0.217619	0.695372
	SRB
	Across	495	0.0527845	0-0.3		0.000183091	0.000390908	0.000430363	1.57143	NA
				Stand density
PD_Y0.autumn (%)	CHE	395	95.5706	9.7-100.4		58.3192		3.54162	0.0824719	0.941695
	CZE	395	8.08433	0.6-9.9		0.427507		0.65128	0.135229	0.364088
	GBR	not assesed
	SRB	not assesed
	NOR	not assesed
	Across	790	51.8274	0.6-100.4		3.5e-09	29.3912	2.15092	0.85149	NA
PD_Y1.spring (%)	CHE	not assesed
	CZE	395	7.54242	1.3-9.5		1.03563		1.09961	0.198758	0.462926
	GBR	100	51.4807	4.8-96.7		222.744		71.4401	0.360587	0.677134
	SRB	100	97.6	90.0-100.0					0.0381703	NA
	NOR	110	26.1	(-0.1)-66.2		172.92		68.1453	0.555498	0.819035
	Across	705	29.4444	(-0.1)-100		0	54.7955	35.0038	1.11814	NA
PD_Y1.autumn (%)	CHE	395	41.8592	(-7.7)-94.9		671.236		110.072	0.706283	0.780331
	CZE	395	3.42481	(-0.5)-9.6		2.13169		1.74825	0.595422	0.514763
	GBR	100	57.8217	17.9-74.4		77.3573		26.0785	0.179571	0.732822
	SRB	100	91.8	80.0-100.0					0.0849873	NA
	NOR	110	53.4409	5.1-84.7		221.315		119.145	0.316211	0.77673
	Across	1100	35.2071	(-7.7)-100		0	273.252	72.9355	0.94569	NA
PD_Y2.spring (%)	CHE	395	28.8485	(-0.6)-90.2		507.064		152.55	0.939063	0.689575
	CZE	not assesed
	GBR	100	70.5262	34.6-92.7		96.2101		36.976	0.168497	0.692214
	SRB	100	91.8	80.0-100.0					0.0849873	NA
	NOR	110	18.3864	(-0.9)-68.7		326.304		55.6578	1.02454	0.917519
	Across	705	42.0571	(-0.9)-100.0		0	370.89	86.786	0.804965	NA
PD_Y2.autumn(%)	CHE	395	9.58045	(-5.8)-80.3		189.705		111.519	1.74778	0.644875
	CZE	not assesed
	GBR	not assesed
	SRB	100	48.2	10.0-90.0					0.5559	NA
	NOR	110	26.45	0.5-70.0		426.992		96.9058	0.824374	0.898089
	Across	605	19.031	(-5.8)-90.0		4.76418e-08	415.059	96.741	1.28245	NA
				Quality parameters
CP_Y1.C1 (g kg-1)	CHE	393	248.922	193.9-299.7		64.5593		202.161	0.0712332	0.208022
	CZE	395	162.218	93.1-249.7		0		869.287	0.177572	0
	GBR	100	207.82	147.1-265.0		58.2529		347.359	0.105597	0.123878
	SRB	100	150.82	105.0-225.0					0.174789	NA
	NOR	110	174.226	119.7-215.0		41.3006		410.233	0.0924333	0.154532
	Across	1098	197.569	93.1-299.7		0	0	545.261	0.237432	NA
CP_Y1.C2 (g kg-1)	CHE	395	247.324	179.3-295.0		30.8474		431.876	0.087312	0.0653698
	CZE	377	200.443	122.2-266.4		0		566.31	0.12004	0
	GBR	100	172.738	115.7-220.3		102.708		349.989	0.12136	0.220541
	SRB	100	153.37	91.0-204.0					0.133985	NA
	NOR	110	172.102	119.6-226.3		449.078		314.482	0.145493	0.717079
	Across	1082	207.765	91.0-295.0		0	121.764	427.369	0.193762	NA
DOM_Y1.C1 (g kg-1)	CHE	393	681.571	583.8-738.4		61.9234		353.735	0.0334447	0.121416
	CZE	395	623.9	545.2-698.3		64.4836		689.354	0.0440649	0.0834036
	GBR	100	731.492	661.5-800.3		149.68		447.779	0.0405251	0.186696
	SRB	100	524.54	367.0-622.0					0.114935	NA
	NOR	110	583.604	477.6-678.6		454.694		1007.5	0.0555084	0.438715
	Across	1098	641.255	367.0-800.3		4.92929	252.203	681.247	0.0983416	NA
DOM_Y1.C2 (g kg-1)	CHE	393	638.052	523.2-747.0		88.7856		472.005	0.0422606	0.125228
	CZE	377	524.175	443.7-602.7		0		808.114	0.0549865	0
	GBR	100	646.977	531.9-730.9		490.356		784.311	0.0570598	0.365229
	SRB	100	531.26	375.0-630.0					0.109507	NA
	NOR	110	575.656	525.1-620.6		116.44		510.549	0.0356111	0.28507
	Across	1080	582.883	375.1-747.5		17.3356	42.8318	890.288	0.108199	NA
				Flowering time
DOF_Y1 (days)	CHE	395	162.799	114.0-222.0		43.541		65.0193	0.102843	0.549943
	CZE	395	153.236	142.3-163.6		33.3018		2.36249	0.038768	0.953536
	GBR	102	150.803	108.5-222.0		183.131		35.1842	0.229427	0.901292
	SRB	100	132.35	125.0-142.0					0.026727	NA
	NOR	84	180.817	167.1-199.2		103.69		8.77587	0.0588301	0.924237
	Across	1076	156.728	108.5-222.0		41.685	28.8273	31.6089	0.121063	NA
DOF_Y2 (days)	CHE	375	150.256	121.5-176.5		101.292		57.2908	0.0795745	0.728924
	SRB	100	134.27	130.0-145.0					0.0292374	NA
	Across	475	146.891	121.5-176.5		361	3.15808e-08	240.033	0.0857299	NA
				Vigor
VIG_Y1 (rating 1-9)	CHE	381	5.63324	2.0-8.5		1.78361		0.0950444	0.249121	0.914831
	CZE	395	6.10769	1.8-8.0		0.930742		0.178539	0.173785	0.825604
	GBR	100	6.52563	3.2-8.0		0.434326		0.258251	0.138471	0.56209
	SRB	100	5.7375	2.2-8.8					0.238448	NA
	NOR	110	8.36212	6.5-9.2		0.148284		0.114603	0.0557916	0.688682
	Across	1086	6.17399	1.8-9.2		0.795492	0.401859	0.144249	0.22818	NA
VIG_Y2 (rating 1-9)	CHE	395	2.66032	0.7-8.1		2.63204		0.599487	0.683687	0.786838
	GBR	100	6.96413	4.5-8.7		0.702538		0.182232	0.139587	0.759579
	SRB	100	5.674	3.4-7.2					0.194079	NA
	NOR	57	7.91245	6.8-8.8		0.119869		0.0860799	0.0539045	0.660834
	Across	652	4.24179	0.7-8.8		1.76683	0.593063	0.377345	0.600893	NA
